# A tomato ethylene-insensitive mutant displays altered growth and higher β-carotene levels in fruit

**DOI:** 10.1101/2023.11.14.566984

**Authors:** Suresh Kumar Gupta, Parankusam Santisree, Prateek Gupta, Himabindu Vasuki Kilambi, Yellamaraju Sreelakshmi, Rameshwar Sharma

**Author notes:** **E-mails authors:** (SKG), (PS), (PG), (YS), (RS).

## Abstract

The mutants insensitive to ethylene are helpful in deciphering the role of ethylene in plant development. We isolated an ethylene-insensitive tomato (*Solanum lycopersicum*) mutant by screening for acetylene-resistant (*atr-1*) seedlings. The *atr-1* mutant displayed resistance to kinetin, suggesting attenuation of the ethylene sensing response. *atr-1* also exhibited resistance to ABA- and glucose-mediated inhibition of seed germination. Unlike the *Never-ripe* (*Nr*) mutant, *atr-1* seedlings were resistant to glucose, indicating ethylene sensing in *atr-1* is located in a component distinct from *Nr*. Metabolically, *atr-1* seedlings had lower levels of amino acids but higher levels of several phytohormones, including ABA. *atr-1* plants grew faster and produced more flowers, leading to a higher fruit set. However, the *atr- 1* fruits took a longer duration to reach the red-ripe (RR) stage. The ripened *atr-1* fruits had higher β-carotene levels, retained high β-carotene and lycopene levels post-RR stage. The metabolome profiles of post-RR stage *atr-1* fruits revealed increased levels of sugars. The *atr-1* had a P279L mutation in the GAF domain of the *ETR4*, a key ethylene receptor regulating tomato ripening. Our study highlights that novel alleles in ethylene receptors may aid in enhancing the nutritional quality of tomato.
