## Supplementary material for "A tomato ethylene-insensitive mutant displays altered growth and higher β-carotene levels in fruit": Dataset S1

### Sheet: Seedling replicates data
Dataset S1. The contents of different metabolites in Wild-type and atr-1 seedlings. The values indicate the total metabolite level measured by GC-MS with ribitol as a calibrating and control reagent. The zero refers to the stages where the metabolite analysis was carried out, but the respective metabolite was statistically not significantly changed. Data are mean ± SE (n ≥3). Only significantly c…
Compound	Wt_control1_1	Wt_control2_1	Wt_control3_1	Wt_control4_1	Wt_control5_1	Wt_ethylene1_1	Wt_ethylene2_1	Wt_ethylene3_1	Wt_ethylene4_1	Wt_ethylene5_1	Atr_control1_1	Atr_control2_1	Atr_control3_1	Atr_control4_1	Atr_control5_1	Atr_ethylene2_1	Atr_ethylene4_1	Atr_ethylene5_1	Atr_ethylene_1_1	Atr_ethylene_3_1
Lyxose	0.0215786	0.0168042	0.0136668	0.0143155	0.0157621	0.0183115	0.0205385	0.0206213	0.0178438	0.0181327	0.00969199	0.0116049	0.0108184	0.00994996	0.0096177	0.0178644	0.0168847	0.0155865	0.0159088	0.0159719
Xylose	0.0230351	0.0184559	0.0144482	0.0159616	0.015769	0.0163712	0.0176587	0.0178147	0.0150802	0.0183367	0.00996958	0.0116409	7.64117e-06	0.0104629	8.08528e-06	0.0149808	0.0144148	0.0145881	0.0157216	0.0194186
Arabinose	0.00838289	0.00804748	0.00694814	0.00666801	0.00881524	0.00975256	0.0120097	0.0119309	0.0104138	0.0096635	0.00644152	0.00832186	0.00726666	0.00710805	0.00678535	0.0114907	0.0107322	0.0095969	0.00815082	0.00713129
Ribose	0.0416292	0.0424748	0.0376536	0.0365846	0.0442311	0.0382396	0.0474226	0.0462172	0.0400176	0.0390192	0.0314782	0.0349083	0.0336426	0.0307328	0.0324391	0.0532606	0.0515335	0.0468807	0.0573561	0.0404138
Fructose	3.39256	3.50194	3.65622	3.36637	3.44188	3.51605	3.59053	3.55314	3.58471	3.57053	3.04701	3.21964	3.17455	3.14529	3.21886	3.14079	3.461	3.39199	3.49455	3.42031
Fructopyranose	0.0442241	0.040224	0.0937462	0.028727	8.12052e-06	0.062047	0.110071	0.210417	0.121965	0.120985	0.00926389	0.0110089	0.0223203	0.0290443	0.0263229	0.177768	0.212272	0.0656642	0.012838	0.0659461
Tagatose	4.0265	4.05404	4.23971	3.96265	3.93733	3.88281	3.96267	3.83138	3.98242	3.94927	3.65957	3.89488	3.79266	3.72504	3.8964	3.36538	3.7076	3.71571	3.96614	3.82853
Glucopyranose	0.256772	0.211956	0.2569	0.16103	8.02718e-06	0.224222	0.336917	0.509205	0.357262	0.369228	0.0719083	0.104967	0.0843197	0.0924066	0.0863684	0.44691	0.509205	0.227095	8.68818e-06	0.232761
Glucose	3.70905	3.77114	3.84133	3.57743	3.83492	3.82368	4.20204	3.94159	3.97761	3.81226	3.10578	3.35976	3.17531	3.17074	3.26078	3.36519	3.63736	3.60714	3.68247	3.56534
Gulose	0.991519	1.01279	1.0474	0.967781	0.978252	0.980508	1.02293	0.953946	0.975298	0.992011	0.862699	0.92343	0.889737	0.887277	0.899446	0.849204	0.929354	0.931979	0.99176	0.957162
Hexitol	0.0666255	0.0683625	0.0528593	0.0596172	0.0539726	0.0563504	0.064096	0.0594935	0.0579721	0.0611682	0.0781385	0.109229	0.117223	0.0897963	0.157005	0.0500957	0.0532286	0.0537325	0.0504273	0.0491271
Mannose	0.110757	0.0926893	0.154287	0.0622423	0.113266	0.137307	0.238758	0.409219	0.261307	0.260984	0.0464976	0.0689576	0.0424783	0.0515211	0.0477807	0.370088	0.44458	0.14108	0.258883	0.117019
Galactonic acid	0.0419117	0.0332369	8.54565e-06	8.61995e-06	8.3072e-06	0.0329577	0.0369724	0.0386352	0.0333951	0.0434812	0.018552	0.021451	0.0192658	0.014452	0.018309	0.0305769	0.0322367	0.0320193	0.0303812	0.0334604
Hexonic acid	0.11098	0.110176	0.0813368	0.0910897	0.106071	0.0990522	0.102824	0.118199	0.0955349	0.108806	0.0345487	0.0412455	0.041121	0.0295693	0.0370731	0.0673358	0.0692758	0.0680212	0.0647569	0.0648143
Galactaric acid	0.00788352	0.00512747	0.0033634	0.00399822	0.00429697	0.00544445	0.00587003	0.00641347	0.00493497	0.00545697	0.00384831	0.00488615	0.00416902	0.00373677	0.00325058	0.00598063	7.44908e-06	0.00507044	0.00582659	0.00631459
Ferulic acid	0.000765021	0.000641897	0.000620351	0.000597841	0.000599612	0.00119259	0.000794111	0.000746545	0.000733048	0.000677378	0.000695515	0.000789332	0.000694391	0.000869054	0.000827394	0.000593735	0.000626322	0.000578146	0.000693186	0.000780761
myo-Inositol	0.363672	0.411751	0.357709	0.343468	0.386254	0.589327	0.658845	0.649513	0.570617	0.588296	0.301099	0.3172	0.251028	0.28027	0.285449	0.592057	0.596895	0.577158	0.556927	0.51025
Mannose-6-phosphate	0.0110978	0.0140332	0.0115781	0.0113824	0.0134529	0.0148392	0.0165104	0.0177324	0.0141233	0.016452	0.0103312	0.012206	0.0114006	0.0109007	0.0116207	0.0210575	0.0213774	0.0190678	0.0250044	0.0205025
Glucose-6-phosphate	0.01262	0.0160793	0.0138136	0.0147479	0.0181042	0.0208752	0.0253738	0.0280752	0.0211911	0.0254434	0.0117316	0.0148706	0.01339	0.0139343	0.0136491	0.030167	0.028775	0.0283472	0.0254473	0.0256343
myo-Inositol-2-phosphate	0.00924094	0.0120317	0.0109161	0.0115966	0.0123354	0.0171936	0.0184995	0.0193315	0.0162575	0.0170057	0.0106263	0.0125248	0.0113928	0.0114185	0.0118153	0.0189632	0.0203582	0.0184854	0.0173762	0.0176692
Gluconic acid-6-phosphate	0.000626528	0.000348374	0.000344041	0.000358973	0.000429828	0.00102357	0.00191139	0.00172269	0.00198636	0.00197145	0.00041859	0.000355242	0.000244517	0.000318941	0.000292767	6.76112e-06	6.84973e-06	0.00116653	7.84739e-06	0.000289733
Threitol	8.8199e-06	0.00129809	9.49516e-06	0.000957485	8.21386e-06	0.00223961	0.00293155	0.00271187	0.00247974	0.00219113	0.000715766	8.00731e-06	8.5008e-06	7.89549e-06	8.28492e-06	0.00229217	7.02097e-06	7.91745e-06	7.84739e-06	8.1396e-06
1,2,3-Butantriol	0.00121883	0.00162477	0.00148093	0.00147401	0.0016256	0.00269142	0.00264448	0.00292383	0.00289833	0.00316008	0.00108924	0.00123331	0.00113691	0.00136656	0.00136192	0.00285428	0.00300472	0.00292404	0.00197773	0.00200344
Sucrose	0.896881	0.93942	0.921185	0.88025	0.987474	1.22125	1.28127	1.25451	1.24682	1.3149	0.753931	0.867496	0.815939	0.831791	0.874734	1.03349	1.12056	1.10664	0.986015	1.09574
Trehalose	0.00401011	0.00416903	0.00265822	0.00324024	0.00424545	0.0106033	0.00996889	0.0107324	0.00811249	0.00796271	0.00771302	0.039549	0.0136849	0.0117036	0.0136035	6.52797e-06	8.39091e-06	0.00815902	0.00547234	7.31649e-06
Maltose	0.0016741	0.00274532	0.00301514	0.00323449	0.0035972	0.0068595	0.0067678	0.00686133	0.00732728	0.00651403	0.00358797	0.00443737	0.0042099	0.00575333	0.00610359	0.0128412	0.00804697	0.00712063	0.00597037	0.00645617
Pyruvic acid	0.00625971	0.0072462	0.00805401	0.00556734	0.00690366	0.00821066	0.00696091	0.00798069	0.00711298	0.00777292	0.00562336	0.00595687	0.00568331	0.00498196	0.00564912	0.0082111	0.00718759	0.00760359	0.0156292	0.00982861
1,3-Propanediol	0.220136	0.244132	0.273684	0.224978	0.227341	0.22814	0.231308	0.239486	0.245094	0.234044	0.2478	0.236014	0.234846	0.233917	0.242183	0.229154	0.259604	0.268143	0.220601	0.250968
Lactic Acid	0.0680531	0.0764347	0.245333	0.0601048	0.0785482	0.12575	0.0561276	0.208392	0.0672367	0.0759997	0.0924059	0.103736	0.0816349	0.0896699	0.112946	0.238879	0.0951598	0.0917116	0.0774726	0.103139
Glycolic acid	0.00744777	0.0109899	0.0277764	0.00280244	0.00434401	0.00309034	0.00860691	0.0686941	0.00761533	0.00627855	0.00359023	0.00466873	0.00333279	0.00601397	0.00874928	0.00751323	0.00742493	0.00826401	0.00592141	0.00641199
Benzoic Acid	0.00683196	0.0036045	0.00982391	0.00594805	0.00306872	0.00559621	0.00545465	0.010419	0.00619007	0.00326043	0.00368093	0.00471178	0.00456923	0.00471599	0.0028013	0.0065195	0.0059662	0.00499221	0.00502289	0.00491229
Phosphoric acid	1.16506	1.28689	1.14137	1.20478	1.27597	1.01082	1.20657	1.1017	1.0125	0.998183	1.19071	1.33355	1.19362	1.24045	1.26155	1.20076	1.20297	1.12616	1.2105	1.10125
Glycerol	9.0299e-06	9.53061e-06	0.0422776	8.8115e-06	7.93384e-06	0.0387357	7.84603e-06	7.64719e-06	0.0359065	0.0363945	7.91214e-06	7.91311e-06	7.8322e-06	8.17091e-06	0.034069	7.53825e-06	7.27783e-06	0.0507559	8.68818e-06	7.40795e-06
Nicotinic acid	0.0121513	0.00883508	0.00785155	0.00713827	0.00755498	0.00745824	0.00903125	0.00792626	0.00744989	0.0066819	0.00603461	0.00653971	0.0060179	0.00569926	0.00564992	0.00594178	0.00622931	0.00583654	0.00677613	0.00677324
Maleic acid	0.108911	0.120061	0.105417	0.100407	0.113678	0.133254	0.131252	0.116935	0.100413	0.0863757	0.103941	0.0958993	0.087994	0.0800105	0.0872573	0.10452	0.107704	0.101422	0.247838	0.166974
Succinic acid	0.0465992	0.0502525	0.0541464	0.0460146	0.0484328	0.0724341	0.0839396	0.0962358	0.0715566	0.0626376	0.0473186	0.0460156	0.0457516	0.0463752	0.048177	0.07615	0.0786759	0.0754146	0.0774404	0.064299
Glyceric acid	0.0253809	0.0199675	0.0187013	0.0162656	0.0177032	0.012548	0.0134034	0.016666	0.0113194	0.0111528	0.0181828	0.0199994	0.0186902	0.018779	0.0183047	0.0183407	0.0197313	0.0171544	0.0223749	0.0185169
Fumaric acid	0.0386405	0.0323274	0.0282844	0.0258695	0.0257143	0.0247208	0.0257073	0.0210435	0.0207805	0.0188064	0.0224951	0.0225332	0.0199053	0.0194229	0.0205242	0.0238679	0.0265662	0.023631	0.0411311	0.029538
Methylmaleic acid	0.0296434	0.0140711	0.0102837	0.0079473	0.00618634	0.00764508	0.00753191	0.00638189	0.00537581	0.00362502	0.00681518	0.0056071	0.00502646	0.00426659	0.00405801	6.29483e-06	6.7641e-06	7.83139e-06	0.00877282	0.00757769
Malic acid	2.42249	2.53441	2.4318	2.46234	2.46781	2.83783	3.35378	2.98114	2.92736	2.62157	2.06868	2.36996	2.20686	2.10352	2.12586	2.80904	2.93265	2.77852	2.58653	2.46815
Erythronic acid	8.3999e-06	8.11116e-06	8.44015e-06	7.94951e-06	8.21386e-06	7.90578e-06	8.12295e-06	8.36692e-06	7.45121e-06	8.15873e-06	0.0179959	9.04355e-06	7.64117e-06	0.018563	0.0217868	6.1394e-06	8.30529e-06	7.48716e-06	7.75397e-06	8.59688e-06
2-Ketoglutaric acid	0.0875129	0.0996949	0.0897287	0.0842889	0.11271	0.114577	0.173689	0.153344	0.132932	0.11631	0.0667777	0.0780233	0.0797353	0.0575073	0.0596837	0.165933	0.152995	0.13285	0.0795612	0.0752997
1H-Indole-2,3-dione,	0.00257405	0.00279196	0.00286364	0.0027375	0.00330589	0.00261963	0.00311801	0.00313589	0.00252596	0.0026418	0.00359418	0.00430793	0.00349431	0.00379479	0.00310146	0.00320788	0.0027077	0.00338342	0.00328058	0.00259982
Calystegine A3	0.0207884	0.0240818	0.0205149	0.0201372	0.0246463	0.0198878	0.0254608	0.0226729	0.020202	0.0205866	0.0271237	0.0291111	0.027033	0.0260092	0.025324	0.0204619	0.0191339	0.0202743	0.0158819	0.0137886
Benzoic acid, 2,5-dihydroxy	0.000384086	0.000496808	0.000508202	0.00068021	0.000557142	0.000575305	0.00052633	0.00038146	0.000578271	0.000481875	0.000634572	0.000419018	0.000575762	0.000476575	0.00050548	0.000661812	0.000690709	0.000585978	0.000588554	0.000386036
Pentonic acid	8.6099e-06	0.00118027	0.00143398	0.00118151	0.00206177	0.00267534	0.00358693	0.00559738	7.92281e-06	0.00317058	0.00200281	0.00145083	0.00153024	0.00204144	0.0017593	0.00558523	8.13405e-06	0.00392112	0.00299266	8.77979e-06
Citric acid	0.214876	0.25731	0.242019	0.233693	0.220244	0.436479	0.493623	0.585411	0.447991	0.417897	0.210587	0.261322	0.231499	0.230821	0.21537	0.474823	0.483369	0.353428	0.209945	0.240981
Calystegine B3	0.0125207	0.0136699	0.0120245	0.01236	0.0146867	0.0136674	0.0163139	0.0164191	0.0137259	0.0139339	0.0116401	0.0145984	0.0128697	0.0135167	0.0143904	0.0150274	0.0127926	0.0139709	0.00971684	0.0090527
Dehydroascorbic acid	0.00172377	0.00205547	0.00234288	0.00213669	0.00266558	0.0034481	0.00452218	0.00415683	0.0042155	0.00358709	0.00110327	0.00195294	0.00181545	0.00212021	0.00179972	0.0054392	0.00393654	0.00424943	0.00261197	0.00234905
Quinic acid	8.9249e-06	0.0442025	0.0401881	9.19461e-06	0.0405977	0.0307118	0.0372487	0.0407357	0.0359291	0.0383601	0.0456181	0.0401	0.0371521	0.0376538	0.0354579	0.0466128	0.0547397	0.0428868	0.0561382	0.0484753
L-Alanine	1.00799e-05	9.632e-06	1.03392e-05	0.121154	8.86723e-06	7.5423e-06	8.49218e-06	7.73715e-06	8.3944e-06	8.26071e-06	0.0967334	8.10151e-06	0.101914	0.101519	0.102706	7.2274e-06	6.7641e-06	6.9708e-06	8.7816e-06	8.68834e-06
Calystegine B2 B4	0.0259411	0.0230844	0.00429952	0.0150446	0.000171651	0.0244804	0.0370412	0.0427529	0.0329208	0.0327516	0.0109379	0.0137156	0.0110476	0.0120784	0.0125161	0.0363227	0.0367536	0.0206815	0.00135984	0.005137
Gulonic acid	0.0250354	8.82088e-06	9.38966e-06	8.61995e-06	9.05391e-06	0.0222977	7.56911e-06	0.0223077	7.73417e-06	0.0249546	0.012434	0.0162771	0.0111989	0.00980656	0.0127834	0.0293433	0.0304485	0.029588	0.0377116	0.0286937
Glucaric acid	0.0530361	0.0533227	0.0488701	0.0474717	0.0465106	0.0417159	0.0433616	0.0504559	0.0399883	0.0432993	0.0321189	0.0368622	0.0366414	0.0264118	0.0315772	0.0395496	0.0403793	0.0367453	0.043282	0.0420051
Allantoin	0.00380306	0.0059985	0.00460262	0.00497735	0.00546483	0.00666957	0.00942659	0.00768065	0.00575809	0.003855	0.00417667	0.00664107	0.0049213	0.00525821	0.00541614	0.00663304	0.00503943	0.00359082	0.00336924	0.00272622
Dopamine	0.00204779	0.00110626	0.00065696	0.00141674	0.000836787	0.0222985	0.0219753	0.0208667	0.0262872	0.0170501	0.00439689	0.00149558	0.000923149	0.00180742	0.00127218	0.0187783	0.0121732	0.00991196	0.000728593	0.00143385
trans-Caffeic acid	0.00774335	0.0116851	0.0102877	0.00957312	0.00922332	0.0137738	0.0152831	0.0152112	0.0142093	0.0124924	0.00614057	0.00616563	0.00542752	0.00595118	0.00530485	0.00875852	0.00773711	0.00717597	0.0057299	0.00611119
Noradrenaline	0.000924304	9.02366e-06	0.000389302	0.000403797	0.000516633	0.00156289	0.00203203	0.00202965	0.00235722	0.00239999	0.000578905	0.00116144	0.000596775	0.00127907	0.00104759	0.00225339	0.00156919	0.00164425	0.000360046	0.000406797
Spermidine	0.00141087	0.0014743	0.00153832	0.00139863	0.00147383	0.00166758	0.00234744	0.00232663	0.00204597	0.00232575	0.001059	0.0017862	0.00119317	0.0012586	0.00156665	0.00348493	0.0039457	0.00389754	0.00209189	0.00252812
Dehydroabietic acid	9.76489e-06	0.00345383	0.000227145	8.42839e-06	0.000146169	0.000545227	0.000191997	0.000129732	0.00132368	0.000228546	9.92785e-05	0.000114646	0.00105505	0.000216116	0.000522749	0.000276817	0.00208831	0.0001068	7.4737e-06	7.59086e-06
3-cis-Caffeoylquinic acid	0.000306701	8.31393e-06	9.70617e-06	0.000350353	8.58722e-06	0.00165494	0.0017529	0.00210073	0.00210718	0.00213443	0.00041162	0.000532816	0.000591904	0.000965912	0.000938891	0.00200813	0.00176954	0.00199976	0.00118299	0.00122158
Idose	0.991519	1.01279	1.0474	0.967781	0.978252	0.980508	1.02293	0.953946	0.975298	0.992011	0.862699	0.92343	0.889737	0.887277	0.899446	0.849204	0.929354	0.931979	0.99176	0.957162
L-Alanine	0.446874	0.489791	0.437438	0.408752	0.436352	0.270983	0.280124	0.238638	0.283633	0.300181	0.150506	0.176442	0.149809	0.151744	0.151107	0.310737	0.336824	0.332498	0.2884	0.265024
Isoleucine	0.456138	0.520032	0.414883	0.488372	0.438543	0.7395	0.692898	0.614421	0.672842	0.841674	0.25803	0.303212	0.236513	0.265148	0.252216	0.422125	0.466501	0.433978	0.354503	0.359722
L-Valine	0.701719	0.734046	0.641789	0.649585	0.616739	0.836186	0.787945	0.682152	0.755345	0.938358	0.41553	0.477463	0.394503	0.419467	0.387836	0.64	0.678667	0.646942	0.477931	0.498978
Urea	7.99087e-06	0.00616723	0.0279594	0.0110698	7.74939e-06	0.013419	0.00968458	0.0149425	0.00688497	0.0108078	0.00570597	0.00719914	0.00616413	0.00575765	0.00705446	0.0143067	0.00747125	0.00548094	0.00453925	0.0048384
Serine	0.292081	0.32693	0.308899	0.333931	0.279266	0.973807	0.851611	0.790826	0.87572	0.953622	0.160472	0.187188	0.159459	0.161472	0.15291	0.289962	0.281491	0.250297	0.226705	0.210342
Leucine _2TMS	0.613311	0.640554	0.567069	0.588192	0.535168	0.502211	0.473873	0.411462	0.454236	0.519601	0.307789	0.357777	0.281101	0.31245	0.279644	0.539378	0.605523	0.56291	0.426128	0.445792
Lysine (3TMS)	0.223961	0.274998	0.238623	0.263658	0.252652	0.519726	0.529843	0.468024	0.582734	0.392701	0.33216	0.460889	0.325113	0.359617	0.321804	0.288177	0.296288	0.266281	0.276146	0.266047
Glycine	0.0904862	0.0999438	0.10294	0.107934	0.090856	0.220095	0.194363	0.188185	0.194908	0.212961	0.0767104	0.0814428	0.0767622	0.0687422	0.0675123	0.109138	0.102826	0.0963089	0.0921521	0.0832276
Alanine 3-cyano	0.0688645	0.074606	0.0796766	0.071235	0.076222	0.122274	0.0934758	0.0994359	0.0906538	0.156313	0.101434	0.111956	0.0868873	0.0905686	0.081442	0.0857286	0.0846631	0.0879569	0.0816039	0.0823697
L-Theronine	0.136878	0.147537	0.13465	0.149946	0.133977	0.23347	0.20881	0.190261	0.207655	0.240731	0.111426	0.128056	0.108082	0.110595	0.102266	0.162282	0.156568	0.148876	0.12431	0.116984
L-Aspartic acid	0.205205	0.241902	0.209771	0.235625	0.199069	0.100443	0.0832865	0.0791192	0.0816022	0.101321	0.086065	0.0984339	0.0798547	0.0816392	0.0736937	0.194967	0.184164	0.171205	0.140941	0.123611
β-Alanine, 3TMS	0.0167417	0.0166078	0.0159705	0.0179126	0.0146971	0.0240709	0.020661	0.0204774	0.0213851	0.0243228	0.00841616	0.0103057	0.00873567	0.00899755	0.00794813	0.0161541	0.0155967	0.0137164	0.0125941	0.0111545
Asparagine	0.221052	0.28093	0.233406	0.283894	0.220328	0.54593	0.47378	0.436437	0.480555	0.486093	0.182518	0.238698	0.201359	0.193667	0.190999	0.319047	0.291741	0.251129	0.200708	0.184402
Glutamine	1.41237	1.56479	1.35999	1.55813	1.20164	1.86962	1.83958	1.71648	1.92618	2.00167	0.992092	1.29616	1.11571	1.1156	1.08205	1.67819	1.68747	1.58975	1.26892	1.17897
L-5-Oxoproline	1.38062	1.77191	1.6488	1.67412	1.59252	2.72869	2.31164	1.91803	2.21753	2.21818	1.64576	1.64086	1.36495	1.51239	1.34994	1.70602	1.64381	1.4777	1.58076	1.29125
GABA	0.146135	0.151505	0.148725	0.166512	0.139997	0.473645	0.394907	0.40177	0.397344	0.435357	0.148066	0.164679	0.157513	0.137941	0.128181	0.217373	0.211144	0.185682	0.191717	0.151139
L-Glutamic acid (3TMS)	0.123072	0.135301	0.106969	0.137071	0.112158	0.157441	0.134495	0.135185	0.133543	0.164733	0.0523263	0.0599442	0.0530302	0.0515998	0.0499116	0.101395	0.0996053	0.0901565	0.0723614	0.0648087
Suberyl glycine (3TMS)	0.0168938	0.0150145	0.0142719	0.0101455	0.00812993	0.0193465	0.0223154	0.0195014	0.0157171	0.0308629	0.00429139	0.0057485	0.00324253	0.00579336	0.00427971	0.0129026	0.0160737	0.0189429	0.0032605	0.00694847
Histidine (4TMS)	0.00118655	0.00219585	0.00194888	0.00198708	0.00189331	0.00234403	0.00236538	0.00209065	0.00310309	0.00217056	0.000475199	0.000616092	0.000727153	8.72176e-06	0.00138927	0.00207761	0.00228781	0.00195811	0.0014982	0.00133992
Tryptophan (2TMS)	0.23327	0.285623	0.209012	0.23147	0.221895	0.315642	0.28992	0.232425	0.312643	0.170859	0.134535	0.190971	0.167586	0.185525	0.168445	0.239804	0.271885	0.220967	0.181576	0.194627
Palmitic acid	0.37143	0.370439	0.349702	0.357791	0.393425	0.391357	0.382061	0.383306	0.378811	0.432541	0.319611	0.364204	0.338669	0.471825	0.588539	0.504347	0.686808	0.512454	0.449633	0.528098
Margarate	0.00499869	0.00493211	0.00421561	0.00423442	0.00457969	0.00552236	0.00555884	0.00573515	0.00569772	0.0049618	0.00353531	0.00446921	0.00416778	0.0066996	0.00828991	0.00768467	0.00778805	0.00669154	0.00463454	0.00626987
Linoleic acid	0.215751	0.232849	0.235832	0.248519	0.213342	0.25943	0.295289	0.26901	0.260561	0.30463	0.177109	0.208299	0.189751	0.24131	0.254938	0.321107	0.445331	0.354397	0.281763	0.353992
Oleic acid	0.268667	0.290179	0.301972	0.295547	0.266295	0.297081	0.347768	0.314087	0.323756	0.393149	0.225324	0.292144	0.258708	0.342715	0.312405	0.439868	0.677695	0.464452	0.373037	0.496179
Stearic acid	0.330088	0.334905	0.273655	0.310323	0.25477	0.302228	0.324295	0.298685	0.293922	0.302066	0.265844	0.321029	0.318359	0.454388	0.605167	0.490776	0.540859	0.442155	0.377859	0.440803
Arachidic acid	0.00913549	0.00956102	0.00931049	0.00949223	0.00749517	0.0114086	0.0125594	0.0115173	0.0106486	0.0126807	0.00783575	0.00938626	0.00845706	0.0117388	0.0125607	0.0220679	0.0194737	0.0159706	0.0117608	0.0143227
Uracil	0.00672501	0.00735079	0.00699456	0.00707949	0.00912111	0.0148346	0.0141086	0.0135841	0.0137233	0.00779635	0.00586892	0.00622469	0.00597234	0.0061582	0.00651774	0.0151439	0.0155845	0.014082	0.00861522	0.00777496
Putrescine	0.433334	0.439222	0.431679	0.458748	0.412822	0.212072	0.250346	0.208636	0.240806	0.231969	0.359441	0.476315	0.379935	0.363871	0.379376	0.304297	0.298508	0.272009	0.210563	0.237465
Ornithine	0.0753803	0.100582	0.0886391	0.089886	0.0913173	0.0485331	0.06668	0.0606029	0.070658	0.0618965	0.0667386	0.0764394	0.0699433	0.0623487	0.0614142	0.0847113	0.0752066	0.0660513	0.073666	0.0681892
Adenine	0.0028468	0.00233767	0.00257716	0.00226939	0.00356544	0.00494635	0.00281934	0.00279187	0.00255071	0.00357995	0.0022284	0.00204997	0.00188565	0.00174812	0.00218173	0.00271727	0.00266377	0.00269581	0.00523804	0.00271972
5'-Methylthioadenosine	0.0018058	0.00222159	0.00214349	0.00237943	0.00144698	0.00270186	0.00331777	0.00267524	0.00252355	0.00275486	0.000889268	0.00128258	0.00106499	0.00112961	0.00113424	0.00229023	0.00250272	0.00222024	0.00177659	0.00194152
Hydroxylamine	0.012404	0.012637	0.0141839	0.015607	0.0081398	0.0126287	0.012678	0.0121263	0.0103371	0.0134337	0.0122538	0.0137261	0.0142608	0.0137064	0.0146887	0.0106193	0.0120496	0.0119793	0.0141935	0.0148131
Ethanolaminephosphate	0.00561431	0.00617664	0.00670768	0.00577586	0.00589997	0.00835122	0.0107237	0.00855068	0.0119736	0.00748619	0.00372031	0.00581237	0.00476714	0.00431066	0.00487193	0.0103796	0.00959073	0.00755996	0.00622074	0.0057621
Ornithine-1,5-lactam	0.0404124	0.0301766	0.0355275	0.0393617	0.0459603	0.0259706	0.0317867	0.0272162	0.025952	0.0289945	0.0288524	0.0350569	0.0264363	0.0288456	0.0279643	0.0363	0.0399243	0.0365775	0.0282412	0.0351542

### Sheet: log2FC
Compound	Mean_WT_Control	Mean_atr_Control	Mean_WT_Ethylene	Mean_atr_Ethylene		Fold-change		Mean_WT_Control	Mean_atr_Control	Mean_WT_Ethylene	Mean_atr_Ethylene		Log2FC		Mean_WT_Control	Mean_atr_Control	Mean_WT_Ethylene	Mean_atr_Ethylene
Lyxose	0.0164255	0.0103366	0.0190896	0.0164432				1	0.629304	1	0.861374				0	-0.668172	0	-0.215288
Xylose	0.0175339	0.00641783	0.0170523	0.0158248				1	0.366023	1	0.928014				0	-1.44999	0	-0.107781
Arabinose	0.00777235	0.00718469	0.0107541	0.00942039				1	0.92439	1	0.875983				0	-0.113426	0	-0.191025
Ribose	0.0405146	0.0326402	0.0421832	0.0498889				1	0.805639	1	1.18267				0	-0.311794	0	0.24205
Fructose	3.47179	3.16107	3.56299	3.38173				1	0.910501	1	0.949126				0	-0.135267	0	-0.0753283
Fructopyranose	0.0413859	0.0195921	0.125097	0.106898				1	0.4734	1	0.854519				0	-1.07887	0	-0.226815
Tagatose	4.04405	3.79371	3.92171	3.71667				1	0.938098	1	0.947717				0	-0.0921898	0	-0.0774717
Glucopyranose	0.177333	0.0879941	0.359367	0.283196				1	0.496207	1	0.788041				0	-1.01098	0	-0.343657
Glucose	3.74677	3.21447	3.95144	3.5715				1	0.857931	1	0.903848				0	-0.221066	0	-0.145847
Gulose	0.999547	0.892518	0.984938	0.931892				1	0.892922	1	0.946142				0	-0.163393	0	-0.079871
Hexitol	0.0602874	0.110278	0.0598161	0.0513222				1	1.82921	1	0.858001				0	0.871222	0	-0.220949
Mannose	0.106648	0.0514471	0.261515	0.26633				1	0.482399	1	1.01841				0	-1.0517	0	0.0263193
Galactonic acid	0.0150348	0.0184059	0.0370883	0.0317349				1	1.22422	1	0.855657				0	0.291864	0	-0.224895
Hexonic acid	0.0999305	0.0367115	0.104883	0.0668408				1	0.36737	1	0.637289				0	-1.44469	0	-0.64998
Galactaric acid	0.00493391	0.00397817	0.00562398	0.00463994				1	0.806291	1	0.825028				0	-0.310628	0	-0.277484
Ferulic acid	0.000644944	0.000775137	0.000828735	0.00065443				1	1.20187	1	0.789674				0	0.265277	0	-0.340672
myo-Inositol	0.372571	0.287009	0.61132	0.566658				1	0.770348	1	0.926941				0	-0.376418	0	-0.10945
Mannose-6-phosphate	0.0123089	0.0112918	0.0159314	0.0214019				1	0.917373	1	1.34338				0	-0.12442	0	0.425864
Glucose-6-phosphate	0.015073	0.0135151	0.0241917	0.0276742				1	0.896646	1	1.14395				0	-0.157389	0	0.194027
myo-Inositol-2-phosphate	0.0112241	0.0115555	0.0176576	0.0185705				1	1.02953	1	1.0517				0	0.0419799	0	0.0727236
Gluconic acid-6-phosphate	0.000421549	0.000326011	0.00172309	0.000295545				1	0.773366	1	0.17152				0	-0.370777	0	-2.54355
Threitol	0.000456421	0.000149691	0.00251078	0.00046462				1	0.327967	1	0.18505				0	-1.60838	0	-2.43401
1,2,3-Butantriol	0.00148483	0.00123759	0.00286363	0.00255284				1	0.833491	1	0.89147				0	-0.262761	0	-0.165742
Sucrose	0.925042	0.828778	1.26375	1.06849				1	0.895936	1	0.845492				0	-0.158532	0	-0.242137
Trehalose	0.00366461	0.0172508	0.00947596	0.00273072				1	4.7074	1	0.288173				0	2.23493	0	-1.79499
Maltose	0.00285325	0.00481843	0.00686599	0.00808707				1	1.68875	1	1.17785				0	0.755957	0	0.23615
Pyruvic acid	0.00680618	0.00557893	0.00760763	0.00969202				1	0.819685	1	1.27399				0	-0.286859	0	0.349349
1,3-Propanediol	0.238054	0.238952	0.235614	0.245694				1	1.00377	1	1.04278				0	0.00542997	0	0.060433
Lactic Acid	0.105695	0.0960787	0.106701	0.121272				1	0.90902	1	1.13656				0	-0.137615	0	0.184673
Glycolic acid	0.0106721	0.005271	0.0188571	0.00710712				1	0.493904	1	0.376894				0	-1.0177	0	-1.40777
Benzoic Acid	0.00585542	0.00409585	0.00618407	0.00548262				1	0.699496	1	0.886572				0	-0.515612	0	-0.173691
Phosphoric acid	1.21481	1.24397	1.06595	1.16833				1	1.02401	1	1.09604				0	0.034224	0	0.1323
Glycerol	0.00846259	0.00682016	0.0222104	0.0101574				1	0.805919	1	0.457325				0	-0.311292	0	-1.12871
Nicotinic acid	0.00870624	0.00598828	0.00770951	0.0063114				1	0.687815	1	0.818651				0	-0.539908	0	-0.288679
Maleic acid	0.109695	0.0910204	0.113646	0.145692				1	0.82976	1	1.28198				0	-0.269234	0	0.35837
Succinic acid	0.0490891	0.0467276	0.0773607	0.074396				1	0.951894	1	0.961676				0	-0.0711273	0	-0.0563773
Glyceric acid	0.0196037	0.0187912	0.0130179	0.0192236				1	0.958555	1	1.4767				0	-0.0610664	0	0.562379
Fumaric acid	0.0301672	0.0209762	0.0222117	0.0289469				1	0.69533	1	1.30323				0	-0.524231	0	0.382087
Methylmaleic acid	0.0136264	0.00515467	0.00611194	0.00327428				1	0.378286	1	0.535718				0	-1.40245	0	-0.900454
Malic acid	2.46377	2.17498	2.94434	2.71498				1	0.882785	1	0.922101				0	-0.179867	0	-0.117004
Erythronic acid	8.22292e-06	0.0116725	8.00112e-06	7.65654e-06				1	1419.51	1	0.956934				0	10.4712	0	-0.063509
2-Ketoglutaric acid	0.0947871	0.0683455	0.13817	0.121328				1	0.721042	1	0.878103				0	-0.471845	0	-0.187538
1H-Indole-2,3-dione,	0.00285461	0.00365853	0.00280826	0.00303588				1	1.28162	1	1.08105				0	0.357973	0	0.112439
Calystegine A3	0.0220337	0.0269202	0.021762	0.0179081				1	1.22177	1	0.822906				0	0.288975	0	-0.281201
Benzoic acid, 2,5-dihydroxy	0.00052529	0.000522281	0.000508648	0.000582618				1	0.994273	1	1.14542				0	-0.0082857	0	0.195882
Pentonic acid	0.00117323	0.00175692	0.00300763	0.00250318				1	1.49751	1	0.832277				0	0.582567	0	-0.264864
Citric acid	0.233629	0.22992	0.47628	0.352509				1	0.984125	1	0.740129				0	-0.0230863	0	-0.434151
Calystegine B3	0.0130524	0.0134031	0.014812	0.0121121				1	1.02687	1	0.817719				0	0.0382517	0	-0.290324
Dehydroascorbic acid	0.00218488	0.00175832	0.00398594	0.00371724				1	0.804767	1	0.932588				0	-0.313356	0	-0.100689
Quinic acid	0.0250013	0.0391964	0.0365971	0.0497706				1	1.56778	1	1.35996				0	0.648719	0	0.443564
L-Alanine	0.0242386	0.0805762	8.08535e-06	7.68645e-06				1	3.32429	1	0.950664				0	1.73305	0	-0.0729928
Calystegine B2 B4	0.0137083	0.0120591	0.0339894	0.0200509				1	0.879698	1	0.589918				0	-0.18492	0	-0.761415
Gulonic acid	0.00501425	0.0125	0.0139151	0.031157				1	2.49289	1	2.23909				0	1.31782	0	1.16291
Glucaric acid	0.0498423	0.0327223	0.0437642	0.0403923				1	0.656517	1	0.922952				0	-0.607096	0	-0.115672
Allantoin	0.00496927	0.00528268	0.00667798	0.00427175				1	1.06307	1	0.639677				0	0.088235	0	-0.644585
Dopamine	0.00121291	0.00197904	0.0216956	0.0086052				1	1.63165	1	0.396634				0	0.706335	0	-1.33412
trans-Caffeic acid	0.00970252	0.00579795	0.014194	0.00710254				1	0.597571	1	0.500391				0	-0.742817	0	-0.998873
Noradrenaline	0.000448612	0.000932756	0.00207636	0.00124673				1	2.0792	1	0.600443				0	1.05603	0	-0.735901
Spermidine	0.00145919	0.00137272	0.00214267	0.00318964				1	0.940742	1	1.48862				0	-0.0881294	0	0.573979
Dehydroabietic acid	0.000769068	0.000401569	0.000483835	0.000497398				1	0.52215	1	1.02803				0	-0.937463	0	0.0398853
3-cis-Caffeoylquinic acid	0.000136732	0.000688229	0.00195004	0.0016364				1	5.0334	1	0.839165				0	2.33153	0	-0.252974
Idose	0.999547	0.892518	0.984938	0.931892				1	0.892922	1	0.946142				0	-0.163393	0	-0.079871
L-Alanine	0.443842	0.155921	0.274712	0.306696				1	0.3513	1	1.11643				0	-1.50923	0	0.158893
Isoleucine	0.463593	0.263024	0.712267	0.407366				1	0.567359	1	0.571929				0	-0.817666	0	-0.806093
L-Valine	0.668776	0.41896	0.799997	0.588503				1	0.626458	1	0.735632				0	-0.67471	0	-0.442945
Urea	0.00904242	0.00637627	0.0111478	0.0073273				1	0.705151	1	0.657289				0	-0.503996	0	-0.605401
Serine	0.308221	0.1643	0.889117	0.25176				1	0.533059	1	0.283157				0	-0.907632	0	-1.82033
Leucine _2TMS	0.588859	0.307752	0.472277	0.515946				1	0.522625	1	1.09247				0	-0.936152	0	0.127589
Lysine (3TMS)	0.250778	0.359917	0.498606	0.278588				1	1.4352	1	0.558733				0	0.521251	0	-0.839768
Glycine	0.0984319	0.074234	0.202102	0.0967305				1	0.754166	1	0.478622				0	-0.407046	0	-1.06304
Alanine 3-cyano	0.0741208	0.0944575	0.11243	0.0844645				1	1.27437	1	0.75126				0	0.349787	0	-0.412616
L-Theronine	0.140598	0.112085	0.216185	0.141804				1	0.797204	1	0.655939				0	-0.326979	0	-0.608367
L-Aspartic acid	0.218315	0.0839373	0.0891544	0.162978				1	0.384479	1	1.82804				0	-1.37902	0	0.870297
β-Alanine, 3TMS	0.016386	0.00888064	0.0221834	0.0138431				1	0.541967	1	0.62403				0	-0.883724	0	-0.680312
Asparagine	0.247922	0.201448	0.484559	0.249405				1	0.812547	1	0.514706				0	-0.299477	0	-0.95818
Glutamine	1.41939	1.12032	1.87071	1.48066				1	0.789302	1	0.791497				0	-0.341351	0	-0.337344
L-5-Oxoproline	1.6136	1.50278	2.27882	1.53991				1	0.931324	1	0.67575				0	-0.102644	0	-0.565438
GABA	0.150575	0.147276	0.420605	0.191411				1	0.978094	1	0.455085				0	-0.0319548	0	-1.13579
L-Glutamic acid (3TMS)	0.122914	0.0533624	0.145079	0.0856654				1	0.434143	1	0.590473				0	-1.20376	0	-0.760057
Suberyl glycine (3TMS)	0.0128911	0.0046711	0.0215487	0.0116257				1	0.36235	1	0.539507				0	-1.46455	0	-0.890286
Histidine (4TMS)	0.00184234	0.000643288	0.00241474	0.00183233				1	0.34917	1	0.758809				0	-1.518	0	-0.398192
Tryptophan (2TMS)	0.236254	0.169412	0.264298	0.221772				1	0.717077	1	0.839098				0	-0.479799	0	-0.253089
Palmitic acid	0.368558	0.41657	0.393615	0.536268				1	1.13027	1	1.36242				0	0.176668	0	0.446168
Margarate	0.0045921	0.00543236	0.00549517	0.00661373				1	1.18298	1	1.20355				0	0.242424	0	0.2673
Linoleic acid	0.229259	0.214282	0.277784	0.351318				1	0.934672	1	1.26472				0	-0.0974681	0	0.338814
Oleic acid	0.284532	0.28626	0.335168	0.490246				1	1.00607	1	1.46269				0	0.00873189	0	0.548621
Stearic acid	0.300748	0.392957	0.304239	0.45849				1	1.3066	1	1.50701				0	0.385817	0	0.591687
Arachidic acid	0.00899888	0.00999573	0.0117629	0.0167191				1	1.11077	1	1.42134				0	0.151566	0	0.507256
Uracil	0.00745419	0.00614838	0.0128094	0.0122401				1	0.824822	1	0.955558				0	-0.277846	0	-0.0655852
Putrescine	0.435161	0.391788	0.228766	0.264569				1	0.900328	1	1.1565				0	-0.151477	0	0.20977
Ornithine	0.089161	0.0673768	0.0616741	0.0735649				1	0.755676	1	1.1928				0	-0.40416	0	0.254352
Adenine	0.00271929	0.00201877	0.00333764	0.00320692				1	0.742389	1	0.960835				0	-0.429752	0	-0.05764
5'-Methylthioadenosine	0.00199946	0.00110014	0.00279466	0.00214626				1	0.550218	1	0.767987				0	-0.861926	0	-0.380845
Hydroxylamine	0.0125944	0.0137272	0.0122408	0.0127309				1	1.08995	1	1.04005				0	0.124257	0	0.0566477
Ethanolaminephosphate	0.00603489	0.00469648	0.00941707	0.00790263				1	0.778221	1	0.839182				0	-0.361749	0	-0.252945
Ornithine-1,5-lactam	0.0382877	0.0294311	0.027984	0.0352394				1	0.768683	1	1.25927				0	-0.37954	0	0.332588

### Sheet: log2FC Significant
Compound	Mean_WT_Control	Mean_atr_Control	Mean_WT_Ethylene	Mean_atr_Ethylene		Mean_WT_Control	Mean_atr_Control	Mean_WT_Ethylene	Mean_atr_Ethylene		Mean_atr_Control	Mean_atr_Ethylene
Lyxose	0	-0.668172	0	-0.215288		FALSE	-0.668172	FALSE	FALSE		-0.668172	0
Xylose	0	-1.44999	0	-0.107781		FALSE	-1.44999	FALSE	FALSE		-1.44999	0
Arabinose	0	-0.113426	0	-0.191025		FALSE	FALSE	FALSE	FALSE		0	0
Ribose	0	-0.311794	0	0.24205		FALSE	FALSE	FALSE	FALSE		0	0
Fructose	0	-0.135267	0	-0.0753283		FALSE	FALSE	FALSE	FALSE		0	0
Fructopyranose	0	-1.07887	0	-0.226815		FALSE	-1.07887	FALSE	FALSE		0	0
Tagatose	0	-0.0921898	0	-0.0774717		FALSE	FALSE	FALSE	FALSE		0	0
Glucopyranose	0	-1.01098	0	-0.343657		FALSE	-1.01098	FALSE	FALSE		0	0
Glucose	0	-0.221066	0	-0.145847		FALSE	FALSE	FALSE	FALSE		0	0
Gulose	0	-0.163393	0	-0.079871		FALSE	FALSE	FALSE	FALSE		0	0
Hexitol	0	0.871222	0	-0.220949		FALSE	0.871222	FALSE	FALSE		0.871222	0
Mannose	0	-1.0517	0	0.0263193		FALSE	-1.0517	FALSE	FALSE		-1.0517	0
Galactonic acid	0	0.291864	0	-0.224895		FALSE	FALSE	FALSE	FALSE		0	0
Hexonic acid	0	-1.44469	0	-0.64998		FALSE	-1.44469	FALSE	-0.64998		-1.44469	-0.64998
Galactaric acid	0	-0.310628	0	-0.277484		FALSE	FALSE	FALSE	FALSE		0	0
Ferulic acid	0	0.265277	0	-0.340672		FALSE	FALSE	FALSE	FALSE		0	0
myo-Inositol	0	-0.376418	0	-0.10945		FALSE	FALSE	FALSE	FALSE		0	0
Mannose-6-phosphate	0	-0.12442	0	0.425864		FALSE	FALSE	FALSE	FALSE		0	0
Glucose-6-phosphate	0	-0.157389	0	0.194027		FALSE	FALSE	FALSE	FALSE		0	0
myo-Inositol-2-phosphate	0	0.0419799	0	0.0727236		FALSE	FALSE	FALSE	FALSE		0	0
Gluconic acid-6-phosphate	0	-0.370777	0	-2.54355		FALSE	FALSE	FALSE	-2.54355		0	-2.54355
Threitol	0	-1.60838	0	-2.43401		FALSE	-1.60838	FALSE	-2.43401		0	-2.43401
1,2,3-Butantriol	0	-0.262761	0	-0.165742		FALSE	FALSE	FALSE	FALSE		0	0
Sucrose	0	-0.158532	0	-0.242137		FALSE	FALSE	FALSE	FALSE		0	0
Trehalose	0	2.23493	0	-1.79499		FALSE	2.23493	FALSE	-1.79499		0	-1.79499
Maltose	0	0.755957	0	0.23615		FALSE	0.755957	FALSE	FALSE		0.755957	0
Pyruvic acid	0	-0.286859	0	0.349349		FALSE	FALSE	FALSE	FALSE		0	0
1,3-Propanediol	0	0.00542997	0	0.060433		FALSE	FALSE	FALSE	FALSE		0	0
Lactic Acid	0	-0.137615	0	0.184673		FALSE	FALSE	FALSE	FALSE		0	0
Glycolic acid	0	-1.0177	0	-1.40777		FALSE	-1.0177	FALSE	-1.40777		0	0
Benzoic Acid	0	-0.515612	0	-0.173691		FALSE	FALSE	FALSE	FALSE		0	0
Phosphoric acid	0	0.034224	0	0.1323		FALSE	FALSE	FALSE	FALSE		0	0
Glycerol	0	-0.311292	0	-1.12871		FALSE	FALSE	FALSE	-1.12871		0	0
Nicotinic acid	0	-0.539908	0	-0.288679		FALSE	FALSE	FALSE	FALSE		0	0
Maleic acid	0	-0.269234	0	0.35837		FALSE	FALSE	FALSE	FALSE		0	0
Succinic acid	0	-0.0711273	0	-0.0563773		FALSE	FALSE	FALSE	FALSE		0	0
Glyceric acid	0	-0.0610664	0	0.562379		FALSE	FALSE	FALSE	FALSE		0	0
Fumaric acid	0	-0.524231	0	0.382087		FALSE	FALSE	FALSE	FALSE		0	0
Methylmaleic acid	0	-1.40245	0	-0.900454		FALSE	-1.40245	FALSE	-0.900454		0	0
Malic acid	0	-0.179867	0	-0.117004		FALSE	FALSE	FALSE	FALSE		0	0
Erythronic acid	0	10.4712	0	-0.063509		FALSE	10.4712	FALSE	FALSE		0	0
2-Ketoglutaric acid	0	-0.471845	0	-0.187538		FALSE	FALSE	FALSE	FALSE		0	0
1H-Indole-2,3-dione,	0	0.357973	0	0.112439		FALSE	FALSE	FALSE	FALSE		0	0
Calystegine A3	0	0.288975	0	-0.281201		FALSE	FALSE	FALSE	FALSE		0	0
Benzoic acid, 2,5-dihydroxy	0	-0.0082857	0	0.195882		FALSE	FALSE	FALSE	FALSE		0	0
Pentonic acid	0	0.582567	0	-0.264864		FALSE	FALSE	FALSE	FALSE		0	0
Citric acid	0	-0.0230863	0	-0.434151		FALSE	FALSE	FALSE	FALSE		0	0
Calystegine B3	0	0.0382517	0	-0.290324		FALSE	FALSE	FALSE	FALSE		0	0
Dehydroascorbic acid	0	-0.313356	0	-0.100689		FALSE	FALSE	FALSE	FALSE		0	0
Quinic acid	0	0.648719	0	0.443564		FALSE	0.648719	FALSE	FALSE		0	0
L-Alanine	0	1.73305	0	-0.0729928		FALSE	1.73305	FALSE	FALSE		0	0
Calystegine B2 B4	0	-0.18492	0	-0.761415		FALSE	FALSE	FALSE	-0.761415		0	0
Gulonic acid	0	1.31782	0	1.16291		FALSE	1.31782	FALSE	1.16291		0	1.16291
Glucaric acid	0	-0.607096	0	-0.115672		FALSE	-0.607096	FALSE	FALSE		-0.607096	0
Allantoin	0	0.088235	0	-0.644585		FALSE	FALSE	FALSE	-0.644585		0	0
Dopamine	0	0.706335	0	-1.33412		FALSE	0.706335	FALSE	-1.33412		0	-1.33412
trans-Caffeic acid	0	-0.742817	0	-0.998873		FALSE	-0.742817	FALSE	-0.998873		-0.742817	-0.998873
Noradrenaline	0	1.05603	0	-0.735901		FALSE	1.05603	FALSE	-0.735901		1.05603	0
Spermidine	0	-0.0881294	0	0.573979		FALSE	FALSE	FALSE	FALSE		0	0
Dehydroabietic acid	0	-0.937463	0	0.0398853		FALSE	-0.937463	FALSE	FALSE		0	0
3-cis-Caffeoylquinic acid	0	2.33153	0	-0.252974		FALSE	2.33153	FALSE	FALSE		2.33153	0
Idose	0	-0.163393	0	-0.079871		FALSE	FALSE	FALSE	FALSE		0	0
L-Alanine	0	-1.50923	0	0.158893		FALSE	-1.50923	FALSE	FALSE		-1.50923	0
Isoleucine	0	-0.817666	0	-0.806093		FALSE	-0.817666	FALSE	-0.806093		-0.817666	-0.806093
L-Valine	0	-0.67471	0	-0.442945		FALSE	-0.67471	FALSE	FALSE		-0.67471	0
Urea	0	-0.503996	0	-0.605401		FALSE	FALSE	FALSE	-0.605401		0	0
Serine	0	-0.907632	0	-1.82033		FALSE	-0.907632	FALSE	-1.82033		-0.907632	-1.82033
Leucine _2TMS	0	-0.936152	0	0.127589		FALSE	-0.936152	FALSE	FALSE		-0.936152	0
Lysine (3TMS)	0	0.521251	0	-0.839768		FALSE	FALSE	FALSE	-0.839768		0	-0.839768
Glycine	0	-0.407046	0	-1.06304		FALSE	FALSE	FALSE	-1.06304		0	-1.06304
Alanine 3-cyano	0	0.349787	0	-0.412616		FALSE	FALSE	FALSE	FALSE		0	0
L-Theronine	0	-0.326979	0	-0.608367		FALSE	FALSE	FALSE	-0.608367		0	-0.608367
L-Aspartic acid	0	-1.37902	0	0.870297		FALSE	-1.37902	FALSE	0.870297		-1.37902	0.870297
β-Alanine, 3TMS	0	-0.883724	0	-0.680312		FALSE	-0.883724	FALSE	-0.680312		-0.883724	-0.680312
Asparagine	0	-0.299477	0	-0.95818		FALSE	FALSE	FALSE	-0.95818		0	-0.95818
Glutamine	0	-0.341351	0	-0.337344		FALSE	FALSE	FALSE	FALSE		0	0
L-5-Oxoproline	0	-0.102644	0	-0.565438		FALSE	FALSE	FALSE	FALSE		0	0
GABA	0	-0.0319548	0	-1.13579		FALSE	FALSE	FALSE	-1.13579		0	-1.13579
L-Glutamic acid (3TMS)	0	-1.20376	0	-0.760057		FALSE	-1.20376	FALSE	-0.760057		-1.20376	-0.760057
Suberyl glycine (3TMS)	0	-1.46455	0	-0.890286		FALSE	-1.46455	FALSE	-0.890286		-1.46455	-0.890286
Histidine (4TMS)	0	-1.518	0	-0.398192		FALSE	-1.518	FALSE	FALSE		-1.518	0
Tryptophan (2TMS)	0	-0.479799	0	-0.253089		FALSE	FALSE	FALSE	FALSE		0	0
Palmitic acid	0	0.176668	0	0.446168		FALSE	FALSE	FALSE	FALSE		0	0
Margarate	0	0.242424	0	0.2673		FALSE	FALSE	FALSE	FALSE		0	0
Linoleic acid	0	-0.0974681	0	0.338814		FALSE	FALSE	FALSE	FALSE		0	0
Oleic acid	0	0.00873189	0	0.548621		FALSE	FALSE	FALSE	FALSE		0	0
Stearic acid	0	0.385817	0	0.591687		FALSE	FALSE	FALSE	0.591687		0	0.591687
Arachidic acid	0	0.151566	0	0.507256		FALSE	FALSE	FALSE	FALSE		0	0
Uracil	0	-0.277846	0	-0.0655852		FALSE	FALSE	FALSE	FALSE		0	0
Putrescine	0	-0.151477	0	0.20977		FALSE	FALSE	FALSE	FALSE		0	0
Ornithine	0	-0.40416	0	0.254352		FALSE	FALSE	FALSE	FALSE		0	0
Adenine	0	-0.429752	0	-0.05764		FALSE	FALSE	FALSE	FALSE		0	0
5'-Methylthioadenosine	0	-0.861926	0	-0.380845		FALSE	-0.861926	FALSE	FALSE		-0.861926	0
Hydroxylamine	0	0.124257	0	0.0566477		FALSE	FALSE	FALSE	FALSE		0	0
Ethanolaminephosphate	0	-0.361749	0	-0.252945		FALSE	FALSE	FALSE	FALSE		0	0
Ornithine-1,5-lactam	0	-0.37954	0	0.332588		FALSE	FALSE	FALSE	FALSE		0	0

### Sheet: Heatmap
Compound	Mean_WT_Control	Mean_atr_Control	Mean_WT_Ethylene	Mean_atr_Ethylene
Lyxose	0	-0.668172	0	0
Xylose	0	-1.44999	0	0
Arabinose	0	0	0	0
Ribose	0	0	0	0
Fructose	0	0	0	0
Fructopyranose	0	0	0	0
Tagatose	0	0	0	0
Glucopyranose	0	0	0	0
Glucose	0	0	0	0
Gulose	0	0	0	0
Hexitol	0	0.871222	0	0
Mannose	0	-1.0517	0	0
Galactonic acid	0	0	0	0
Hexonic acid	0	-1.44469	0	-0.64998
Galactaric acid	0	0	0	0
Ferulic acid	0	0	0	0
myo-Inositol	0	0	0	0
Mannose-6-phosphate	0	0	0	0
Glucose-6-phosphate	0	0	0	0
myo-Inositol-2-phosphate	0	0	0	0
Gluconic acid-6-phosphate	0	0	0	-2.54355
Threitol	0	0	0	-2.43401
1,2,3-Butantriol	0	0	0	0
Sucrose	0	0	0	0
Trehalose	0	0	0	-1.79499
Maltose	0	0.755957	0	0
Pyruvic acid	0	0	0	0
1,3-Propanediol	0	0	0	0
Lactic Acid	0	0	0	0
Glycolic acid	0	0	0	0
Benzoic Acid	0	0	0	0
Phosphoric acid	0	0	0	0
Glycerol	0	0	0	0
Nicotinic acid	0	0	0	0
Maleic acid	0	0	0	0
Succinic acid	0	0	0	0
Glyceric acid	0	0	0	0
Fumaric acid	0	0	0	0
Methylmaleic acid	0	0	0	0
Malic acid	0	0	0	0
Erythronic acid	0	0	0	0
2-Ketoglutaric acid	0	0	0	0
1H-Indole-2,3-dione,	0	0	0	0
Calystegine A3	0	0	0	0
Benzoic acid, 2,5-dihydroxy	0	0	0	0
Pentonic acid	0	0	0	0
Citric acid	0	0	0	0
Calystegine B3	0	0	0	0
Dehydroascorbic acid	0	0	0	0
Quinic acid	0	0	0	0
L-Alanine	0	0	0	0
Calystegine B2 B4	0	0	0	0
Gulonic acid	0	0	0	1.16291
Glucaric acid	0	-0.607096	0	0
Allantoin	0	0	0	0
Dopamine	0	0	0	-1.33412
trans-Caffeic acid	0	-0.742817	0	-0.998873
Noradrenaline	0	1.05603	0	0
Spermidine	0	0	0	0
Dehydroabietic acid	0	0	0	0
3-cis-Caffeoylquinic acid	0	2.33153	0	0
Idose	0	0	0	0
L-Alanine	0	-1.50923	0	0
Isoleucine	0	-0.817666	0	-0.806093
L-Valine	0	-0.67471	0	0
Urea	0	0	0	0
Serine	0	-0.907632	0	-1.82033
Leucine _2TMS	0	-0.936152	0	0
Lysine (3TMS)	0	0	0	-0.839768
Glycine	0	0	0	-1.06304
Alanine 3-cyano	0	0	0	0
L-Theronine	0	0	0	-0.608367
L-Aspartic acid	0	-1.37902	0	0.870297
β-Alanine, 3TMS	0	-0.883724	0	-0.680312
Asparagine	0	0	0	-0.95818
Glutamine	0	0	0	0
L-5-Oxoproline	0	0	0	0
GABA	0	0	0	-1.13579
L-Glutamic acid (3TMS)	0	-1.20376	0	-0.760057
Suberyl glycine (3TMS)	0	-1.46455	0	-0.890286
Histidine (4TMS)	0	-1.518	0	0
Tryptophan (2TMS)	0	0	0	0
Palmitic acid	0	0	0	0
Margarate	0	0	0	0
Linoleic acid	0	0	0	0
Oleic acid	0	0	0	0
Stearic acid	0	0	0	0.591687
Arachidic acid	0	0	0	0
Uracil	0	0	0	0
Putrescine	0	0	0	0
Ornithine	0	0	0	0
Adenine	0	0	0	0
5'-Methylthioadenosine	0	-0.861926	0	0
Hydroxylamine	0	0	0	0
Ethanolaminephosphate	0	0	0	0
Ornithine-1,5-lactam	0	0	0	0

### Sheet: Heatmap final
	WT (-0)	atr-1 (-)	WT (+)	atr-1 (+)
L-Alanine	0	-1.50923	0	0
Isoleucine	0	-0.817666	0	-0.806093
L-Valine	0	-0.67471	0	0
Serine	0	-0.907632	0	-1.82033
Leucine	0	-0.936152	0	0
Lysine	0	0	0	-0.839768
Glycine	0	0	0	-1.06304
L-Theronine	0	0	0	-0.608367
β-Alanine	0	-0.883724	0	-0.680312
Histidine	0	-1.518	0	0
Asparagine	0	0	0	-0.95818
GABA	0	0	0	-1.13579
L-Aspartic acid	0	-1.37902	0	0.870297
L-Glutamic acid	0	-1.20376	0	-0.760057
Suberyl glycine	0	-1.46455	0	-0.890286
Dopamine	0	0	0	-1.33412
Noradrenaline	0	1.05603	0	0
Gulonic acid	0	0	0	1.16291
Glucaric acid	0	-0.607096	0	0
Lyxose	0	-0.668172	0	0
Xylose	0	-1.44999	0	0
Hexitol	0	0.871222	0	0
Mannose	0	-1.0517	0	0
6-Phosphogluconic acid	0	0	0	-2.54355
Threitol	0	0	0	-2.43401
Trehalose	0	0	0	-1.79499
Maltose	0	0.755957	0	0
Hexonic acid	0	-1.44469	0	-0.64998
trans-Caffeic acid	0	-0.742817	0	-0.998873
3-cis-Caffeoylquinic acid	0	2.33153	0	0
Stearic acid	0	0	0	0.591687
5'-Methylthioadenosine	0	-0.861926	0	0
