## Supplementary material for "A tomato ethylene-insensitive mutant displays altered growth and higher β-carotene levels in fruit": Dataset S2

### Sheet: Seedlings
Dataset S2. The contents of different phytohormones in atr-1 and wild-type at seedling stage. The values indicate the total hormone content (ng/g fresh weight). Abbreviation: ABA- Abscisic acid; IAA- Índole acetic acid; IBA – Índole butyric acid; JA- Jasmonic acid; MeJA- Methyl Jasmonate; SA- Salicylic acid.
Hormone	Phytohormones (ng/g FW) Mature green fruits (MG)									Normal fold change									Log2 fold change
	WT (-)	atr-1 (-)	WT (+)	atr-1 (+)				Fold change		WT (-)	atr-1 (-)	WT (+)	atr-1 (+)				Log2FC		WT (-)	atr-1 (-)	WT (+)	atr-1 (+)
ABA	2.81231	5.23048	1.86426	10.5976						1	1.85985	1	5.68462						0	0.895187	0	2.50706
IAA	10.3304	43.2302	20.2802	24.1061						1	4.18476	1	2.33351						0	2.06515	0	1.2225
IBA	0.133833	0.156668	0.12208	0.187249						1	1.17062	1	1.39912						0	0.227273	0	0.484524
JA	0.0475408	0.149792	0.217295	1.7986						1	3.15081	1	8.27724						0	1.65572	0	3.04915
MeJA	0.480311	1.51817	0.925585	0.525363						1	3.16081	1	1.0938						0	1.66029	0	0.129346
SA	30.6947	52.84	140.399	136.465						1	1.72147	1	4.44589						0	0.78364	0	2.15247
Zeatin	0.128089	0.168744	0.214851	0.154942						1	1.3174	1	1.20964						0	0.397694	0	0.274582
The levels of phytohormones were measured by LC-MS as (ng/g FW)

### Sheet: log2FC
	Log 2 fold change							Log 2 fold change (≥ ±0.584)							Log 2 fold change (≥ ±0.584) with p-value ≤ 0.05
Hormone	WT (-)	atr-1 (-)	WT (+)	atr-1 (+)				WT (-)	atr-1 (-)	WT (+)	atr-1 (+)				WT (-)	atr-1 (-)	WT (+)	atr-1 (+)
ABA	0	0.895187	0	2.50706				FALSE	0.895187	FALSE	2.50706				0	0.895187	0	2.50706
IAA	0	2.06515	0	1.2225				FALSE	2.06515	FALSE	1.2225				0	2.06515	0	1.2225
IBA	0	0.227273	0	0.484524				FALSE	FALSE	FALSE	FALSE				0	0	0	0
JA	0	1.65572	0	3.04915				FALSE	1.65572	FALSE	3.04915				0	1.65572	0	3.04915
MeJA	0	1.66029	0	0.129346				FALSE	1.66029	FALSE	FALSE				0	1.66029	0	0
SA	0	0.78364	0	2.15247				FALSE	0.78364	FALSE	2.15247				0	0.78364	0	2.15247
Zeatin	0	0.397694	0	0.274582				FALSE	FALSE	FALSE	FALSE				0	0	0	0

### Sheet: Heatmap
	Log 2 fold change (≥ ±0.584) with p-value ≤ 0.05
Hormone	WT (-)	atr-1 (-)	WT (+)	atr-1 (+)
ABA	0	0.895187	0	2.50706
IAA	0	2.06515	0	0
IBA	0	0	0	0
JA	0	1.65572	0	3.04915
MeJA	0	1.66029	0	0
SA	0	0.78364	0	0
Zeatin	0	0	0	0

### Sheet: Heatmap morpheus
Hormone	WT (-)	atr-1 (-)	WT (+)	atr-1 (+)
IAA	0	2.06515	0	0
SA	0	0.78364	0	0
MeJA	0	1.66029	0	0
ABA	0	0.895187	0	2.50706
JA	0	1.65572	0	3.04915
